# Nanopore sequencing identifies a higher frequency and expanded spectrum of mitochondrial DNA deletion mutations in human aging

**DOI:** 10.1101/2022.12.05.519134

**Authors:** Amy R. Vandiver, Austin N. Hoang, Allen Herbst, Cathy C. Lee, Judd M. Aiken, Debbie McKenzie, Winston Timp, Jonathan Wanagat

## Abstract

**Background:** Mitochondrial DNA (mtDNA) deletion mutations cause many human diseases and are linked to age-induced mitochondrial dysfunction. Mapping the mutation spectrum and quantifying mtDNA deletion mutation frequency is challenging with next generation sequencing methods. We hypothesized that long-read sequencing of human mtDNA across the lifespan would detect a broader spectrum of mtDNA rearrangements and provide a more accurate measurement of their frequency.

**Results:** We employed nanopore Cas9-targed sequencing (nCATS) to map and quantitate mtDNA deletion mutations and develop analyses that are fit-for-purpose. We analyzed total DNA from vastus lateralis muscle in 15 males ranging from 20 to 81 years of age and substantia nigra from three 20-year-old and three 79-year-old men. We found that mtDNA deletion mutations detected by nCATS increased exponentially with age and mapped to a wider region of the mitochondrial genome than previously reported. Using simulated data, we observed that large deletions are often reported as chimeric alignments. To address this, we developed two algorithms for deletion identification which yield consistent deletion mapping and identify both previously reported and novel mtDNA deletion breakpoints. The identified mtDNA deletion frequency measured by nCATS correlates strongly with chronological age and predicts the deletion frequency as measured by digital PCR approaches. In substantia nigra, we observed a similar frequency of age-related mtDNA deletions to those observed in muscle samples, but noted a distinct spectrum of deletion breakpoints.

**Conclusions:** NCATS-mtDNA sequencing allows identification of mtDNA deletions on a single molecule level, characterizing the strong relationship between mtDNA deletion frequency and chronological aging.
