## Supplemental Table 1 for "Nanopore sequencing identifies a higher frequency and expanded spectrum of mitochondrial DNA deletion mutations in human aging"

### Sheet: Supplemental Table 1
Sample	Tissue	Age	Sex	ddPCR Copy Number	ddPCR Deletion Freq	Total Reads	chrM reads	chrM mean length	chrM median length
M92	Muscle	26	Male	4981.52	5.29e-06	278790	206774	2782.14	1889
M81	Muscle	30	Male	5372.2	3.56e-05	108121	83428	2349.82	1652
M90	Muscle	35	Male	3806.22	3.6e-06	181947	140515	3364.12	2272
M99	Muscle	41	Male	3979.09	3.51e-06	132618	90044	2458.33	1767
M166	Muscle	45	Male	2559.54	3.81e-05	52654	36979	4010.41	2752
M93	Muscle	49	Male	5354.47	1.11e-05	93284	74439	2829.75	1898
M161	Muscle	53	Male	6110.46	0.000342	76000	64550	3450.3	2383
P9	Muscle	57	Male	5507.52	4.53e-05	449299	382729	3752.49	2539
M-003-08-A	Muscle	61	Male	3513.04	2.18e-05	201100	148918	4574.96	3211
M-003-04-A/B	Muscle	65	Male	3340.87	0.000406	91473	69601	3381.12	2223
P47	Muscle	69	Male	3027.16	0.000705	77766	56131	3263.95	2191
P20	Muscle	74	Male	3337.73	0.00199	204311	159502	3009.69	2046
P42	Muscle	76	Male	2214.29	0.00013	166410	117636	3887.73	2579
113018A New	Muscle	77	Male	2819.79	0.000383	247654	158694	3698.78	2535
M-003-07-A	Muscle	81	Male	3172.31	0.000123	82774	60114	3549.04	2167
HB3	Brain	79	Male	5382.91	0.00348	140548	12668	1334.98	883
HB8	Brain	20	Male	4132.45	3.5e-05	235138	175866	2523.77	1704
HB6	Brain	20	Male	1941.18	4.6e-05	81411	44168	2362.64	1625.5
HB10	Brain	20	Male	2543.18	8.98e-05	161059	104026	2405.78	1591
HB1	Brain	79	Male	1427.69	0.000935	71466	38262	2949.87	1928.5
HB2	Brain	79	Male	1519.7	0.00307	53079	32959	2345.86	1574
Placenta1	Placenta	0	Female	993.63	3.65e-06	34376	8395	2710.42	1290
Placenta2	Placenta	0	Female	856.08	1.42e-06	124911	48423	3561.56	1809
